# GSK-3β coordinates axonal microtubule organisation through Shot and Tau

**DOI:** 10.1101/2024.09.08.611864

**Authors:** Andre Voelzmann, Lubna Nuhu-Soso, Alex Roof, Sanjai Patel, Hayley Bennett, Antony Adamson, Marvin Bentley, Gareth J. O. Evans, Ines Hahn

## Abstract

Glycogen Synthase Kinase 3β (GSK-3β) is a key coordinator of neuronal development and maintenance; hyperactive GSK-3β is linked to neurodevelopmental and -degenerative diseases and therefore a promising therapeutic target. In neurons, GSK-3β coordinates the cytoskeleton by phosphorylating microtubule-binding proteins. In this study, we found that tight regulation of GSK-3β kinase activity is required for the maintenance of parallel microtubule bundles in *Drosophila* and rat axons. Up- or down-regulation of GSK-3β led to axons forming pathological swellings in which microtubule bundles disintegrated into disorganised, curled microtubules. We identified the microtubule bundling proteins Shot and Tau as key GSK-3β targets and found that GSK-3β exerted its regulatory effect on microtubule bundling through them. GSK-3β regulates the ability of Shot and Tau to attach to microtubules and/or the plus-end protein Eb1. Mis-regulation of GSK-3β leads to the loss of Eb1–Shot-mediated guidance of polymerising microtubules into parallel bundles, thus causing disorganisation. We propose microtubule disorganisation as a new explanation for how GSK-3β hyperactivity leads to neurodegeneration and why global inhibition of GSK-3β has not been successful in clinical trials for neuronal disorders.
