## Supplementary material for "GSK-3β coordinates axonal microtubule organisation through Shot and Tau": raw data: Fig2_data.xlsx

### Sheet: Fig 2C
		Descriptive data & statistics							Means							All data points
			ctrl	sggCA	sggDN				ctrl	sggCA	sggDN					ctrl	sggCA	sggDN
		Number of values	412	211	411				1.031	0.5887	1.172					1.67877	1.31448	0.753971
									1	0.5655	1.041					0.766641	0.997084	0.580054
		Minimum	0.1265	0.1828	0.1982				0.8928	0.9064	1.007					1.60417	0.445965	1.51008
		25% Percentile	0.6548	0.4429	0.8575				0.997		1.295					1.14118	0.395751	1.52115
		Median	1	0.6741	1.22											0.564459	0.761258	1.1593
		75% Percentile	1.427	1.115	1.678											1.54695	0.720752	1.05145
		Maximum	4.043	4.996	4.975											0.771565	1.93805	1.40957
		Range	3.916	4.813	4.776											1.49973	0.854494	1.34724
																1.3039	1.73001	0.836574
		Mean	1.094	0.8439	1.332											0.458428	0.802311	0.411767
		Std. Deviation	0.5908	0.5906	0.6801											0.720975	1.12991	2.03137
		Std. Error of Mean	0.02911	0.04066	0.03355											0.619415	0.846797	2.00941
																1.08757	0.857874	3.03321
																0.683765	0.833156	1.36091
		Number of families	1													1.22151	0.51675	1.52722
		Number of comparisons per family	2													1.21051	1.71415	0.947144
		Alpha	0.05													0.556962	0.411417	0.950395
																1.93375	0.51901	0.807167
		Dunn's multiple comparisons test	Mean rank diff.	Significant?	Summary	Adjusted P Value	A-?									0.863222	0.505466	1.55801
		ctrl vs. sggCA	150.2	Yes	****	<0.0001	B	sggCA								1.27029	1.65797	1.25801
		ctrl vs. sggDN	-112.9	Yes	****	<0.0001	C	sggDN								0.633216	0.830188	0.956744
																0.296682	0.477769	1.27271
		Test details	Mean rank 1	Mean rank 2	Mean rank diff.	n1	n2	Z								0.275237	0.287696	2.4844
		ctrl vs. sggCA	503.3	353.1	150.2	412	211	5.942								0.59213	0.473227	1.97453
		ctrl vs. sggDN	503.3	616.2	-112.9	412	411	5.422								0.417583	0.571474	1.7342
																2.3764	0.47779	1.06995
																2.01537	0.245107	0.851948
																0.772641	0.439673	2.01354
																0.625919	0.332547	1.82331
																1.82529	1.39772	0.545147
																0.654629	0.73594	0.645304
																1.31652	0.938598	0.805676
																1.42792	0.622212	1.98693
																1.09975	0.346476	1.52727
																1.03104	0.527969	0.853958
																1.03956	0.893105	0.613412
																1.6226	0.560956	0.485887
																1.17638	0.282103	2.67325
																1.41348	0.427384	2.7371
																1.09378	1.66893	2.12391
																0.982076	0.968498	1.70734
																0.373526	1.00524	0.701004
																0.406896	0.481728	1.89611
																0.31649	0.304098	1.05201
																0.98203	0.915017	1.33033
																1.81858	0.182814	1.38917
																0.808465	0.401631	0.860073
																1.21326	0.406348	2.32836
																0.464735	0.920818	1.17161
																1.1833	1.25935	1.0616
																1.17618	0.510659	2.29848
																0.670972	0.353361	2.12807
																0.517626	0.634594	2.27798
																4.04291	0.54928	1.54444
																1.56632	0.347367	1.9121
																2.7287	0.543248	1.07207
																2.46951	0.453534	0.421711
																1.31764	0.422376	0.59032
																1.06772	1.48992	0.787668
																1.34291	0.267828	1.02225
																0.742834	0.888172	1.72778
																0.485721	0.682033	4.97465
																0.855208	0.303767	1.03529
																0.371621	0.605919	2.68162
																1.85912	0.688413	0.729642
																1.68626	0.553424	0.427736
																0.613289	1.01093	0.571744
																1.88141	0.682752	1.01513
																0.716908	0.806162	0.571013
																0.841649	0.401925	0.497855
																0.637213		0.41498
																0.973135	0.371466	0.69068
																1.13556	0.659038	2.8624
																1.31039	0.304665	1.84065
																1.00952	0.775898	1.84353
																1.33262	1.05326	0.761857
																1.72681	0.834971	0.459149
																2.02617	0.499885	1.4395
																1.73611	0.904578	0.673615
																1.69876	0.784656	0.776451
																0.600743	0.487896	1.60383
																0.920336	0.592645	0.883154
																1.05711	0.463022	2.81526
																0.912283	0.343038	2.38526
																0.915713	0.640986	1.93956
																0.679338	0.383956	1.3227
																0.582887	0.468565	0.839097
																1.61242	0.274394	0.706758
																2.12897	0.234317	0.623953
																1.00584	0.430072	2.0765
																1.15509	0.516059	1.01269
																0.935886	0.339433	0.837363
																1.25954	0.261665	0.589354
																0.622939	0.849981	1.69894
																1.0187	0.510185	1.25639
																2.01593	1.71528	3.17748
																1.57041	0.658752	1.60116
																0.914438	1.13282	1.34052
																0.551194	0.278699	0.958195
																0.874237	0.665288	1.35901
																0.787534	0.566565	0.81933
																	0.209752	0.991405
																0.449179	0.731159	1.15528
																1.32347	0.314693	0.753127
																0.521488	0.225891	0.690862
																1.33384	0.483979	0.431374
																1.05537	0.536064	1.29468
																2.24282	0.564365	1.41278
																0.570658	0.221441	1.53154
																1.66165	0.423306	0.396597
																1.26489	0.417701	0.532307
																0.576435	0.439482	1.32536
																2.71915	0.830165	2.13781
																0.830581	0.458604	0.967987
																0.621105	0.963427	1.06969
																0.823685	0.809125	1.74036
																1.35739	0.398164	1.61019
																2.08901	0.86992	1.78048
																1.36778	0.799246	1.63367
																0.994513	2.09836	0.893652
																0.755721	0.466721	0.857469
																0.126476	1.29418	1.20706
																2.92794	0.437877	0.883145
																2.5978	1.39512	1.61479
																1.5723	0.4879	0.876414
																1.41837	0.674112	1.41948
																1.64356	0.27472	1.2376
																0.489886	0.203073	0.682824
																0.898507	1.15955	1.33315
																1.94131	2.39552	0.929658
																1.08048	1.29166	1.52766
																0.84555	2.16126	1.11238
																2.24726	1.59364	1.60054
																1.23181	1.06052	0.690393
																2.0323	1.46793	1.19687
																2.91139	1.49767	1.01425
																1.31177	0.880483	2.42715
																0.77316	0.387309	0.576171
																0.608971	2.76605	0.915973
																0.660664	0.980651
																1.5238	0.492953	1.48404
																0.689277		0.925671
																0.848901	1.27196	0.550551
																1.12499	0.346849	2.1375
																1.06237	0.311064	1.46864
																1.50476	2.24636	0.928027
																1.13926	3.02765	1.27803
																1.04198	0.488137	1.74008
																1.6119	1.82658	0.64401
																1.14247	1.67427	1.16797
																0.833987	1.58783	1.06757
																1.7351	0.4551	0.81379
																0.942754	0.727113	1.01926
																0.927307	1.60222	1.08244
																1.30047	0.420644	0.702534
																0.395741	4.99576	2.52826
																0.396834	1.27381	1.29832
																0.978234	1.14743	1.47484
																0.96406	0.906367	0.875258
																1.44667	0.722203	0.692419
																1.02266	1.40392	0.916395
																1.00539	0.562306	1.26299
																0.668351	0.459342	0.817489
																0.420603	1.55372	0.771151
																0.761374	1.03554	0.637038
																1.49314	0.535276	1.24247
																1.01142	0.247923	0.91662
																0.877543	1.33436	0.947229
																0.921875	0.807167	0.669295
																0.496101	0.271775	0.530257
																1.89266	2.35731	0.775296
																1.38286	0.881944	0.89108
																0.625565	1.34033	1.10272
																1.0875	0.616424	0.516075
																1.60428	0.59599	1.70474
																1.35844	0.324865	0.635866
																0.520929	0.803297	0.237395
																0.708172	0.607299	2.38066
																0.705806	0.44286	1.84863
																0.521073	0.924929	2.08393
																2.47591	1.2422	1.12581
																0.850255	1.1051	1.76142
																0.490281	0.565094	0.496628
																0.65299	0.414365	0.481579
																1.19224	1.76789	0.646699
																0.208803	1.42942	1.03145
																1.49914	1.57354	1.47867
																0.549023	0.576849	0.608583
																0.504223	1.18722	0.860888
																1.1349	0.291769	0.950175
																1.32465	0.379221	0.803888
																1.26907	1.45533	1.05126
																0.282494	0.566722	1.76158
																0.460142	0.317561	1.4526
																1.64228	0.643276	0.921862
																1.26793	1.12185	1.41233
																0.619726	0.26173	0.480201
																0.346548	0.747089	1.06871
																1.08695	1.26261	0.796811
																0.753708	0.466721	0.801541
																0.305926	1.25258	1.01539
																0.676059	1.45217	1.16722
																0.478733	1.21668	0.351305
																0.379099	1.21558	0.999064
																	1.52575	0.610448
																0.646067	0.79147	1.29973
																0.509473	1.1154	3.43566
																1.1556	1.11381	2.33488
																1.18082	1.82425	1.6796
																0.694261	0.827716	2.75134
																0.842954	0.597802
																0.453176	1.07935	1.25736
																0.486364	0.831982	0.450484
																0.556658		0.867744
																1.07089		1.06869
																1.12759		1.00711
																0.384447		0.738921
																1.23927		1.24094
																0.703388		0.90574
																0.830051		1.32802
																0.587844		1.9293
																1.34116		1.51737
																0.753697		0.790397
																0.74808		0.98092
																0.939366		0.640863
																0.450395		0.930844
																0.729837		0.668327
																0.732365		0.759837
																0.304685		1.64131
																0.507068		1.12279
																0.173143		1.31756
																0.232978		0.628219
																0.814324		1.22726
																0.711644		1.71781
																1.15498		1.22578
																0.515702		0.756602
																0.889336		0.598477
																1.16732		1.73842
																2.69452		0.283222
																0.287099		1.31675
																1.09562		0.834958
																1.5575		1.41505
																0.787146		0.8001
																1.30343		0.910221
																0.287135		1.10621
																2.12544		1.04871
																1.41042		1.37655
																0.792415		1.33209
																1.08598		0.759856
																1.07242		0.589098
																1.12502		0.880943
																0.699828		1.061
																0.896453		1.18421
																1.13062		4.39631
																0.988142		1.38294
																0.849359		1.95466
																1.71855		1.1603
																1.56791		1.44393
																1.19132		0.644202
																3.24487		1.79179
																0.296082		1.52812
																1.82076		0.46476
																1.60564		1.31598
																1.72393		1.60769
																1.98967		0.921997
																0.845695		1.55323
																1.8388		1.88525
																0.606659		0.736837
																0.264941		1.02144
																1.47589		2.1005
																0.804038		2.10021
																0.226467		0.806948
																1.19011		0.835068
																2.39007		3.68295
																1.43529		1.42389
																1.31803		1.05549
																1.00908		0.433111
																0.655503
																0.374715		0.455596
																1.30009		1.8479
																0.71453		1.95554
																0.508104		0.994626
																1.4736		1.37095
																1.47279		1.46774
																1.23777		0.823087
																0.802857		1.02656
																1.63104		1.25476
																0.33074		0.976361
																1.71594		1.96585
																0.791173		1.96907
																0.45562		2.62068
																0.527936		0.633196
																0.58156		0.893643
																1.46525		2.11524
																2.64523		1.08687
																1.96287		1.28236
																1.45615		1.25664
																1.44021		2.27517
																0.671407		1.50155
																0.671952		1.69747
																1.16325		1.84432
																		1.20403
																1.25325		1.57843
																1.13763		0.890111
																1.06597		1.35667
																0.666899		1.8889
																0.767681		1.49813
																0.476909		0.998398
																1.84616		0.893996
																0.280979		1.85058
																2.4213		0.748941
																0.434407		1.68212
																1.12885		1.03301
																0.519905		1.62991
																0.572609		1.57051
																0.509905		0.932039
																0.676414		0.198215
																0.660934		1.51214
																0.718091		2.07803
																1.19108		0.618915
																0.495869		0.552321
																1.54201		0.981377
																1.17858		1.59326
																1.25244		0.942992
																0.557081		1.09888
																0.860337		1.03646
																1.27686		1.58116
																1.5115		0.533176
																0.512606		1.19978
																1.58731		1.51403
																0.665326		0.946895
																2.99736		1.40498
																0.821936		2.34102
																0.716691		1.14774
																0.952869		1.02415
																0.588044		1.47718
																0.881993		1.29721
																0.486454		1.51996
																1.17125		3.03252
																1.94042		1.25258
																0.831142		1.2624
																0.928803
																0.656748		1.71005
																1.15064		2.126
																0.849789		1.4534
																0.428065		2.10069
																0.960333		2.29353
																0.872198		1.29266
																2.13918		1.11163
																1.33885		1.57658
																1.43166		1.67843
																1.33106		0.925085
																0.449215		1.25267
																1.78907		1.55842
																0.77476		2.53369
																1.60125		1.01543
																0.946773		1.0152
																0.486829		1.06142
																1.03974		0.676121
																0.299291		1.01155
																0.650405		1.41846
																2.8747		2.70119
																2.30064		4.38548
																1.45243		1.97856
																1.37466		1.32151
																1.69214		1.05761
																2.0664		1.18812
																1.77741		1.09245
																0.968701		1.80648
																1.04384		1.81986
																0.7878		1.74951
																1.04508		1.38042
																0.577971		1.24105
																1.71215		2.15905
																1.29671		1.36408
																0.396384		2.04807
																1.18607		1.67313
																1.84071		2.22711
																0.510708		0.837924
																0.952485		1.61221
																0.955661		1.03015
																0.83108		0.824122
																0.601967		1.35905
																1.05669		0.607494
																0.255425		1.59428
																0.51713		1.90637
																1.03745		0.82443
																0.662035		0.598408
																0.745346		1.89577
																1.55108		1.63654
																0.755224		1.58246
																1.43938		1.2202
																0.962815		1.9188
																1.1821		1.91374
																1.94849		1.1637
																1.23466		2.41353
																0.539394		2.39021
																0.336604		1.2513
																2.85905		1.52622
																1.90748		0.857258
																1.69874		2.07292
																1.42543		4.78635
																1.39374		3.45457
																0.977449		1.90209
																0.300133		0.666472
																2.05266		1.05612
																1.68696		2.2443
																1.15416		1.38009
																0.512623		1.15126
																1.65216		0.820547
																1.79145		2.01109
																1.55269		2.24145
																0.857188		0.897473
																1.77009		1.88271
																0.586944		2.09074

### Sheet: Fig 2D
		Descriptive data & statistics							Means							All data points
			ctrl	sggCA	sggDN				ctrl	sggCA	sggDN					ctrl	sggCA	sggDN
		Number of values	415	220	423				0.9668	0.5062	0.7085					1.35618	0.43482	1.442
									1.033	0.5415	0.8878					1.55491	1.37907	1.58337
		Minimum	0.1902	0.1072	0.147				1.09	0.7423	0.9683					1.04372	1.42916	0.976772
		25% Percentile	0.6946	0.3553	0.6011				0.9373		1.017					0.94681	2.53691	0.655806
		Median	1	0.5856	0.9051											1.30311	1.6978	0.487818
		75% Percentile	1.381	0.8673	1.36											0.593269	1.02995	0.580677
		Maximum	3.685	2.537	3.39											0.360498	0.455005	0.518229
		Range	3.494	2.43	3.243											0.996022	0.344296	0.465179
																0.51884	0.291891	0.678634
		Mean	1.109	0.7009	1.043											1.41778	0.176104	0.703926
		Std. Deviation	0.5743	0.4566	0.5835											1.8026	0.299224	1.14453
		Std. Error of Mean	0.02819	0.03078	0.02837											1.24482	0.299399	0.49421
																1.44518	0.83109	0.728479
		Number of families	1													1.26602	0.266667	0.787977
		Number of comparisons per family	2													0.949198	0.467626	2.26677
		Alpha	0.05													0.728083	0.535978	0.401251
																1.00598	1.29729	1.33654
		Dunn's multiple comparisons test	Mean rank diff.	Significant?	Summary	Adjusted P Value	A-?									0.899553	0.659831	0.390823
		ctrl vs. sggCA	250.5	Yes	****	<0.0001	B	sggCA								1.13511	1.6554	1.1602
		ctrl vs. sggDN	46.47	No	ns	0.0555	C	sggDN								0.981175	0.4933	0.906922
																0.888769	0.586798	0.490407
		Test details	Mean rank 1	Mean rank 2	Mean rank diff.	n1	n2	Z								1.19451	0.722914	0.183448
		ctrl vs. sggCA	600.2	349.6	250.5	415	220	9.831								0.950055	0.235758	0.427901
		ctrl vs. sggDN	600.2	553.7	46.47	415	423	2.201								0.540372	0.486141	0.351464
																0.361124	0.168087	0.883462
																0.441483	0.262927	0.389798
																0.520222	0.463988	0.919625
																0.491306	0.613286	0.936403
																1.41983	0.31178	0.577725
																0.582646	0.584905	0.415603
																0.500606	0.335501	0.564813
																1.02544	0.33795	0.743725
																0.752112	1.13218	0.801242
																1.2908	1.18879	0.510231
																0.40983	0.744668	1.47992
																0.850802	0.533547	0.585285
																2.7881	0.180395	0.491032
																1.08857	0.467684	0.407417
																0.311389	0.235053	0.713096
																1.01781	0.779717	0.654207
																1.2443	0.638097	1.58255
																0.962038	0.717242	0.580477
																1.26851	0.12428	0.768319
																0.725455	0.295111	0.421218
																0.258326	1.00048	0.395511
																0.484272	0.501127	0.939326
																1.19003	0.381517	0.489023
																0.347767	0.296521	1.59802
																0.258285	0.239421	0.457271
																0.744424	0.731661	1.64082
																0.640097	0.612699	0.355825
																0.558187	0.275879	0.462904
																1.38566	0.2778	0.603242
																1.76709	0.301053	0.769535
																0.638321	0.151413	0.510539
																1.6398	0.586358	0.304097
																2.35747	0.322043	1.32113
																1.16178	0.507672	0.523738
																1.10128	0.709246	0.68132
																0.688241	0.574694	0.645418
																0.284261	0.744913	0.583835
																2.07025	0.523785	3.39009
																1.23263	0.680617	1.65308
																2.94623	1.35054	1.3061
																1.11828	0.219405	0.373789
																2.15975	0.789977	1.18128
																0.419594	0.810607	1.04412
																0.92529	0.228265	0.540901
																0.532933	0.504752	1.4842
																1.811	0.867564	2.84966
																0.829534		0.694873
																0.503908	0.319463	0.492633
																0.600222	0.627727	1.54228
																1.15947	0.7869	1.1863
																0.476354	0.179005	2.43554
																1.93668	0.312327	0.717083
																0.735128	0.469037	1.25733
																0.46514	0.618453	1.09948
																0.204078	1.6514	1.27927
																1.25991	1.59322	0.756182
																1.51634	0.621283	0.535037
																0.973436	0.974535	0.601082
																0.444195	0.818803	1.21599
																0.966823	0.990379	0.630112
																0.804684	0.838707	1.44585
																0.494125	0.405536	0.874316
																0.89773	0.751889	0.501647
																2.30976	0.42296	1.0418
																1.72675	0.888532	2.24272
																1.13895	0.436416	1.35972
																1.02558	0.681348	2.07579
																2.4134	0.385475	0.505013
																1.60888	0.358732	0.867278
																0.737196	1.66303	1.51042
																1.15512	0.597867	0.210003
																1.64346	0.469877	0.28573
																0.626013	0.523849	0.480779
																0.768485	0.158419	0.778265
																2.52974	0.970927	0.464567
																	0.292717	2.36507
																0.495854	0.289077
																0.796544	0.212058	1.63198
																2.04091	0.645221	1.05486
																0.636749	0.31638	1.2055
																0.933582	0.27817	2.73957
																1.33123	0.27971	1.44908
																1.87899	0.202079	0.663781
																1.35696	0.433575	0.586466
																1.00699	0.555801	1.0186
																0.803657	0.491851	0.381704
																1.24599	0.527195	0.382951
																1.2021	0.416601	0.841913
																1.20785	0.466544	0.77295
																0.428079	0.310719	1.77379
																0.451166	0.200931	0.716501
																0.403228	0.107171	0.895907
																1.26368	0.135546	0.638526
																2.15713	0.359119	0.419861
																2.06046	1.28942	0.313988
																2.1636	0.612463	0.640094
																0.890722	0.593744	0.578201
																1.22285	1.71566	1.77292
																2.43267	0.69886	0.688562
																1.2263	0.323517	0.580976
																1.15859	1.11814	1.31379
																3.68464	1.21597	1.0868
																1.51418	0.507691	1.57733
																1.23745	0.469256	0.887778
																0.990905	0.352077	0.698116
																1.13643	0.779431	0.292572
																2.21455	0.437607	1.04334
																0.794022	1.30197	0.838511
																1.55041	0.665482	0.76322
																2.46098	1.38445	0.857111
																1.80757	0.420373	1.17931
																1.17966	0.71788	0.784061
																2.38053	0.911272	0.449648
																2.01867	0.692012	1.3904
																1.77987	1.30517	1.19038
																1.21583	1.29582	0.624936
																1.62685	1.22509	0.406051
																0.589972		0.763866
																0.919149	0.759898	1.06035
																2.14875	2.40306	0.9604
																0.818619	1.06329	0.980749
																0.991361	1.18658	0.516093
																0.938171	0.28248	0.968273
																0.627981	0.239279	0.816459
																0.759926	0.204881	0.936623
																0.601149	1.21942	0.525459
																1.64331	0.417691	0.269438
																2.27164	2.05706	1.82053
																1.73534	0.386154	0.574895
																1.31188	1.4805	1.96443
																1.17664	1.11972	0.986123
																0.617823	1.40363	0.886972
																2.23938	0.24891	0.409557
																0.709967	0.612266	0.925989
																0.725766	1.37234	0.891804
																1.24955	0.235511	0.978469
																0.964768	0.442597	0.987668
																0.773291	1.5089	1.98627
																0.610682	0.465279	0.880192
																0.547809	0.490522	1.44665
																1.40178	0.862012	0.526551
																0.643321	0.884642	0.298932
																0.800189	0.726156	0.34552
																0.980277	0.771859	0.259656
																1.17536	1.71888	0.284956
																0.437713	0.504886	1.56286
																1.25829	0.384666	1.74902
																1.07207	0.34988	1.46907
																0.952491	0.412057	0.395981
																1.02582	1.26994	0.428875
																1.04058	0.866559	2.2059
																1.13017	0.217011	1.08128
																1.01743	0.756408	0.801341
																0.878507	0.858914	1.09712
																1.3867	1.78959	1.23337
																2.60645	0.795104	0.716241
																1.05683	0.734108	1.42754
																0.687639	1.09005	2.93148
																0.470641	1.18105	2.17855
																0.85839	0.750428	1.02538
																1.65378	0.311401	0.576506
																0.807147	0.354095	0.360608
																0.657273	0.906444	0.625351
																0.68981	0.504215	0.869615
																0.65121	0.595399	0.27318
																1.80148	0.609029	1.86336
																0.963786	0.349565	1.02121
																0.289716	0.282873	0.41242
																1.15195	0.525801	0.967945
																0.5605	0.99728	2.00338
																0.695232	0.511959	1.03742
																1.00562	1.37214	1.40186
																1.4709	0.535354	2.15994
																1.51998	0.163726	0.425895
																1.09914	0.498222	0.915762
																0.492843	1.29467	0.879551
																0.751535	0.498209
																0.776719	0.426254	0.561682
																0.597529	0.549446	2.0087
																0.554962	0.370088	1.35139
																1.27245	0.903016	0.53091
																0.886659	0.595417	0.854568
																	0.508129	0.905104
																0.923139	1.4898	1.18485
																0.804722	0.84805	1.64344
																0.744749	0.829059	0.943356
																0.329407	0.526795	2.56151
																1.29932	0.815687	0.944581
																1.98531	0.848135	1.26842
																1.48897	1.33487	1.67556
																0.257714	2.43509	0.73669
																1.26986	0.732435	0.824923
																1.50263	1.71766	0.305109
																1.401	0.788021	0.718537
																1.0895	1.12333	0.62626
																0.734964	0.490522	0.859565
																0.690795	0.774425	0.517109
																0.860041	0.27324	1.28745
																1.0098		1.05199
																0.82612		1.79873
																1.95151		1.30401
																1.55564		0.774917
																1.26201		0.289891
																1.10746		0.708237
																1.13708		0.597514
																0.797968		0.959535
																0.19021		1.58984
																1.97933		1.31494
																1.20267		1.79053
																0.964915		1.24754
																1.39449		1.05903
																0.798378		0.40936
																3.04874		0.934456
																2.34226		0.580937
																2.7208		0.691008
																2.91974		0.357415
																1.46945		0.565334
																2.38813		2.20635
																0.955475		1.71802
																2.13921		1.39613
																0.67531		0.791963
																0.999958		1.14401
																1.38077		0.466464
																0.388528		0.458772
																2.30037		0.881847
																1.56768		0.38096
																0.769297		0.765905
																1.88265		0.779936
																0.780751		1.40625
																0.667371		1.35407
																0.693823		2.30771
																0.672672		1.5649
																1.34657		1.64272
																1.47353		0.416444
																0.844992		0.514029
																0.807434		0.710059
																0.618884		1.18956
																1.79266		0.32995
																1.80515		0.977083
																0.653673		1.30193
																0.671427		0.854998
																0.644768		1.91477
																1.92394		0.375016
																1.49032		1.81343
																0.975256		0.871179
																1.48071		0.990819
																0.825414		1.07633
																1.03198		1.13334
																2.04711		1.2651
																1.08177		1.90423
																1.88609		0.985372
																2.76559		0.355788
																1.30751		1.33693
																1.6924		1.06896
																0.865726		1.08038
																1.13499		1.17921
																0.392323		1.60732
																0.888761		0.662416
																1.20008		0.873515
																0.54861		1.28463
																1.42964		0.768994
																0.951582		2.67874
																0.411308		3.04977
																1.23044		3.09878
																1.09002		2.39112
																0.924961		2.72295
																1.05353		1.07877
																1.37043		0.666995
																1.04341		0.915925
																1.16743		1.06055
																0.731442		0.58108
																0.967697		0.437482
																0.550424		0.554438
																1.26507		0.517987
																		0.843485
																0.583187		0.887884
																1.68745		1.57664
																0.48417		2.96586
																1.28337		1.43166
																0.98931		1.90959
																1.73184		0.576129
																1.15613		0.682653
																0.803919		0.802256
																0.994783
																0.719204		0.896812
																1.49006		0.417339
																0.539828		1.03123
																0.344395		0.637133
																0.494205		2.3747
																1.00523		1.16548
																0.83706		0.554795
																0.515613		1.39074
																1.59302		0.551493
																1.51078		0.43995
																1.60228		1.16736
																1.22087		0.634608
																2.0721		0.655358
																1.24988		0.57142
																1.66938		2.02955
																0.6347		2.33788
																1.62328		0.775364
																0.848376		1.46779
																0.547685		0.715092
																1.76927		0.646489
																0.833037		1.0889
																1.04584		1.01609
																1.41472		0.741077
																1.13459		1.17375
																0.676108		2.58637
																0.775417		0.807236
																1.80022		0.302606
																1.18593		1.01694
																1.21968		0.908905
																1.12606		0.97804
																0.842448		1.85444
																1.10739		1.63427
																0.718024		1.57655
																0.246409		0.755797
																0.496476		0.916527
																0.338932		0.842079
																0.525177		0.450209
																1.39506		0.520425
																1.10147		1.09684
																0.806607		1.65576
																0.833043		0.898366
																1.09497		0.903807
																1.92665		1.35797
																0.930297		0.84038
																1.17191		0.708963
																1.91504		0.710489
																0.727421		0.714595
																0.742446		1.01387
																0.792805		1.2899
																0.828525		0.833784
																0.437698		0.146981
																1.17054		1.70663
																0.760258		1.79751
																1.00085		1.05409
																3.62495		1.64705
																1.72659		1.11397
																1.73668		2.07569
																0.67154		1.80758
																0.509026		1.69897
																1.31789		0.978718
																1.43555		1.71259
																0.872412		1.1612
																1.21503		1.42363
																2.28812		1.43781
																0.966113		1.10105
																1.51182		1.08359
																1.19541		0.726871
																0.830181		1.55164
																0.868001		1.49146
																1.28443		0.747714
																0.97104		0.573133
																0.694595		0.732517
																0.940321		1.07329
																1.15176		0.624887
																1.06363		0.639858
																0.836863		0.29396
																0.766568		0.687524
																0.968765		0.747418
																0.665075		0.577819
																0.487319		2.23716
																0.207501		1.07024
																0.276668		0.417243
																0.474914		1.67415
																1.31764		1.55801
																0.72326		1.65281
																0.508122		0.993198
																1.41167		1.0873
																0.617949		0.431953
																2.26875		0.806009
																0.459673		1.08692
																0.614082		2.4155
																1.32397		0.693127
																1.33759		0.669456
																1.07687		0.824707
																1.0132		0.877155
																1.40298		1.73535
																0.643661		0.815775
																0.441504		1.72285
																0.483062		0.640718
																1.06042		1.06183
																0.906963		1.59071
																0.884347		1.48656
																1.35111		1.63766
																0.64239		1.6365
																0.496143		1.9099
																0.720562		1.06014
																0.410629		0.909205
																0.607276		1.52703
																0.853297		1.49406
																0.937288		0.927366
																		0.611048
																		0.832014
																		0.437698
																		2.50677
																		1.04084
																		1.70216
																		1.65194
																		0.995858

### Sheet: Fig 2F
		Descriptive data & statistics							Means							All data points
			ctrl	GSK3βCA	GSK3βDN				ctrl	GSK3βCA	GSK3βDN					ctrl	GSK3βCA	GSK3βDN
		Number of values	206	190	190				1	0.7479	0.9991					1.05704	1.06486	0.751956
									1	0.7656	1.124					0.458605	0.68367	0.709583
		Minimum	0.3162	0.2769	0.4234											0.747392	0.437744	0.598924
		25% Percentile	0.7651	0.6105	0.7656											0.763364	1.00652	1.09224
		Median	1	0.7487	1.066											1.10789	1.23615	1.18025
		75% Percentile	1.242	1.045	1.27											0.473435	0.578064	1.12956
		Maximum	2.519	2.067	2.643											0.316167	0.728162	0.928455
		Range	2.203	1.79	2.22											0.604628	0.476206	0.822034
																0.553944	1.20844	1.33898
		Mean	1.067	0.8477	1.075											0.415254	0.791721	1.01027
		Std. Deviation	0.4128	0.3278	0.3827											1.62842	1.17764	0.765645
		Std. Error of Mean	0.02876	0.02378	0.02776											0.55704	0.58719	1.17585
																0.928455	0.501304	1.76255
																0.716754	0.607725	0.613103
		Number of families	1													0.919166	0.637223	1.23876
		Number of comparisons per family	2													0.977347	2.06698	0.541395
		Alpha	0.05													0.541395	0.747881	0.553944
																1.16558	0.779987	1.1219
		Dunn's multiple comparisons test	Mean rank diff.	Significant?	Summary	Adjusted P Value	A-?									1.03895	0.484192	1.26076
		ctrl vs. GSK3βCA	98.35	Yes	****	<0.0001	B	GSK3βCA								1	0.27689	0.94133
		ctrl vs. GSK3βDN	-11.28	No	ns	>0.9999	C	GSK3βDN								0.765645	0.751956	1.24837
																0.604628	0.728162	0.783409
		Test details	Mean rank 1	Mean rank 2	Mean rank diff.	n1	n2	Z								1.00521	0.901239	0.447197
		ctrl vs. GSK3βCA	321.7	223.4	98.35	206	190	5.775								0.911669	1.17503	0.590124
		ctrl vs. GSK3βDN	321.7	333	-11.28	206	190	0.6622								1.34159	0.581975	1.12793
																1.65466	0.666721	0.763364
																1.12793	1.559	0.53178
																1.05867	0.54384	1.18171
																1.23452	0.408735	0.648631
																0.91721	0.792699	0.919166
																0.687256	0.631193	0.830508
																0.613103	0.597621	1.17585
																0.687256	1.91509	0.624185
																1	1.02461	1.12793
																1.29726	0.969198	0.867014
																1.15368	0.718709	0.798729
																1.35577	0.408735	0.955997
																1.05867	0.879726	1.03895
																0.834583	1.24593	1.36196
																0.726369	1.2192	0.872881
																1.89733	1.06356	1.34159
																0.872881	1.09192	0.840776
																0.772327	0.998044	0.590124
																0.898305	0.866525	1.00342
																1.10789	0.946056	1.35186
																1.07154	1.29596	1.16998
																0.869296	0.700293	1.23321
																0.84322	0.887549	1.04058
																0.942797	1.17503	0.928455
																0.51043	0.728162	1.41183
																1.12109	1.03422	1.18171
																1.65173	0.581975	0.81796
																1.28765	1.08002	1.2456
																0.718709	0.708931	0.998207
																0.612777	0.642112	1.04547
																0.742829	0.837842	0.648631
																1.11962	1.05981	1.21056
																0.446382	0.704694	1.22621
																1.02086	1.37011	1.15368
																1.26255	0.484192	0.765645
																0.901239	0.508963	0.765645
																1.62402	0.651565	1.14016
																1.39016	0.553618	1.54465
																1.12109	0.978651	1.95192
																0.728162	0.560463	1.44443
																1.09892	0.446382	1.04547
																1.91949	1.316	0.822034
																1.09192	0.632497	0.998207
																0.913136	0.985658	0.830508
																0.862125	0.399283	0.423403
																0.892764	0.553618	0.896349
																1.26483	0.514831	0.88869
																0.930574	1.19329	1.50978
																1.19068	0.456486	1.07806
																0.673566	0.979465	0.613103
																1.17764	0.705671	1.11571
																0.939537	0.586538	0.57839
																0.721806	0.707138	0.896349
																0.998044	0.749511	1.09224
																1.29596	1.37467	1.06356
																0.61897	1.10202	1.29319
																1.05329	1.19932	1.419
																0.626304	1.00766	0.913462
																1.99804	0.505215	0.541395
																0.893579	1.61995	0.656454
																0.581975	0.707138	0.726369
																0.921447	0.541395	0.704694
																0.508963	0.742829	2.45372
																0.708931	0.684811	1
																0.822034	0.525261	1.39586
																0.684811	0.430574	1.10789
																1.21268	0.866525	0.867014
																0.835561	1.02754
																0.687256	1.17503	1.29319
																0.725228	0.825782	1.10332
																0.883312		0.880867
																0.963168	0.564537	1.50049
																0.506845	0.66558	1.36962
																0.622881	0.637223	1.21056
																1.14358	0.282269	2.25913
																2.51923	0.47148	0.664439
																1.6646	0.495111	1.35577
																0.988103	0.910528	1.61245
																0.642112	0.91721	0.632497
																1.09681	0.91395	1.17438
																1.59404	0.969198	0.613103
																0.68367	0.78781	1.14016
																1.08768	1.19068	1.3248
																0.692634	0.664439	1.65368
																0.80704	0.532432	1.60284
																2.1884	0.526728	1.30378
																1.52885	0.719687	0.834583
																1.45632	0.721806	1.05867
																2.33377	0.892764	1.2443
																1.44377	0.553618	1.23452
																1.1413	0.988103	1.29726
																0.91395	0.731421	1.78602
																0.862125	0.611473	1.62418
																0.869296	1.20909	1.31307
																0.814537	0.765645	1.45274
																1.18351	0.501793	1.42145
																1.68155	1.14016	1.33132
																1.9749	1.48207	1.08279
																1.17438	0.707138	2.64309
																2.21724	0.669492	0.709583
																0.892764	0.656454	0.894394
																1.47409	0.656454	1.65368
																1.44899	1.01027	0.735821
																1.331	1.79661	0.598924
																1.37907	1.16265	0.747392
																1.10235	0.716754	0.735821
																1.10235	0.815841	0.57839
																1.16395	1.87353	1.09224
																1.82106	0.714309	1.419
																0.735495	0.560463	1.85691
																0.940352	0.669003	1.29987
																1.81356	0.446382	1.05052
																0.998207	0.570078	1.00521
																0.977347	1.08556	0.709583
																0.393905	0.941167	0.604628
																0.684811	0.747881	0.751956
																0.669492	0.581975	0.669492
																0.58719	0.85854	0.53178
																1.28928	0.651565	0.58719
																0.898305	0.718709	0.525261
																0.928455	1.02754	0.590124
																1.19769	0.66558	0.635104
																0.898305	0.747881	1.15662
																1.14016	0.718709	1.26483
																1.38592	0.47148	1.64423
																2.10495	0.80704	1.2456
																1.41183	0.80704	1.58654
																1.4586	1.30134	0.751956
																1.50521	0.560463	0.684811
																1.36587	1.44443	0.447197
																2.12696	0.656454	1.07806
																1.82317	0.664439	2.12125
																2.0427	1.14016	1.79661
																1.02722	0.726369	1.15939
																1	0.822034	1.08849
																1.72702	0.581323	1.11962
																2.17357	1.59518	1.12924
																1.58654	0.765645	1.28422
																1.46806	1.2443	0.637223
																1.60284	1.41428	1.2192
																1.04058	1.11718	0.913136
																1.01027	0.613103	1.14342
																1.53683	0.635104	1.09192
																1.17585	1.16558	1.38739
																0.928455	0.541395	0.705671
																1.28928	0.772327	1.25815
																1.01027	1.14016	1.05769
																0.977347	0.687256	0.883149
																1.08279	0.882823	1.05769
																1.09681	0.78781	0.792699
																0.581975	0.635104	1.33621
																0.532432	1.23876	0.893579
																0.611473	0.772327	1.03357
																0.998044	0.765645	0.981095
																0.825782	0.735821	1.06845
																0.728162	0.913462	0.738592
																1.09681	0.447197	1.32057
																0.913136	0.81796	1.01369
																1.07497	1.15662	1.71007
																1.10724	0.541395	1.71007
																0.900424	0.447197	0.928455
																1.2192	1.63576	1.2443
																0.735495	1.21056	1.18025
																1.05183	1.58654	0.709583
																1.73321	1.29319	2.07529
																1.20094	1.04058	1.18025
																1.22555
																1.37011
																0.432366
																0.75603
																0.783898
																1.22865
																0.61897
																1.17503
																0.946871
																0.80704
																0.864733
																0.91395
																0.832301
																0.458279
																1.22621
