## Supplementary material for "GSK-3β coordinates axonal microtubule organisation through Shot and Tau": raw data: Fig4_data.xlsx

### Sheet: Fig4A
	Descriptive data & statistics								Means							All data points
		ctrl	shot+/-	ctrl CA	shot+/- CA	ctrl DN	shot+/- DN		ctrl	shot+/-	ctrl CA	shot+/- CA	ctrl DN	shot+/- DN		ctrl	shot+/-	ctrl CA	shot+/- CA	ctrl DN	shot+/- DN
	Number of values	705	154	392	217	461	171		1	0.8237	3.45	3.178	2.844	6.873		0	0	0	2.89906	0	2.09098
									1	1.844	1.755	4.2	3.136	5.032		0	5.25586	0	8.21534	25.4245	17.1242
	Minimum	0	0	0	0	0	0		1	0.7272	3.038	4.588	2.281	5.261		0	0	0	0	0	0
	25% Percentile	0	0	0	0	0	0									2.22131	0	0	0	0	3.99668
	Median	0	0	0	1.665	0	0									13.8002	0	71.8049	0	0	20.7304
	75% Percentile	0	0	3.715	5.858	2.698	7.29									0	0	7.54931	0.836144	0	33.8498
	Maximum	63.08	43.78	71.8	35.75	99.18	49.94									0	0	0	0	0	0
	Range	63.08	43.78	71.8	35.75	99.18	49.94									0	0	6.83888	0	0	0
																0	0	0	0	0	9.81183
	Mean	0.9986	1.107	2.528	3.88	2.75	5.73									0	0	0	0	1.88228	0
	Std. Deviation	4.484	4.839	6.265	5.778	7.288	10.45									0	0	14.1828	0	99.179	2.00984
	Std. Error of Mean	0.1689	0.39	0.3164	0.3922	0.3394	0.7992									0	8.31421	0	0	0	2.73993
																0	0	0	0	0	0
																0	0	18.2995	0	2.68907	0
	Number of families	1														0	0	0	0	1.35238	0
	Number of comparisons per family	7														0	8.01987	0	0	0	0
	Alpha	0.05														0	2.81495	62.8635	0	2.34477	0
																0	0	0	9.05824	0	38.8158
	Dunn's multiple comparisons test	Mean rank diff.	Significant?	Summary	Adjusted P Value											0	0	0	0	2.57834	0
	ctrl vs. shot+/-	12.32	No	ns	>0.9999	A-B										0	0	0	5.19988	74.3505	26.9333
	ctrl vs. ctrl	-252.6	Yes	****	<0.0001	A-C										0	7.36319	22.0308	0	0	10.999
	ctrl vs. shot+/-	-445.8	Yes	****	<0.0001	A-D										0	0	12.8403	2.01175	0	0
	ctrl vs. ctrl	-250.1	Yes	****	<0.0001	A-E										0	0	0	9.37939	0	0
	ctrl vs. shot+/-	-308.8	Yes	****	<0.0001	A-F										0	0	0	11.8099	14.2428	26.5107
	ctrl vs. shot+/-	-193.2	Yes	****	<0.0001	C-D										0	0	0	7.44512	2.56967	0
	ctrl vs. shot+/-	-58.66	No	****	<0.0001	E-F										0	0	15.5497	0	0	0
																0	0	0	3.71019	0	0
	Test details	Mean rank 1	Mean rank 2	Mean rank diff.	n1	n2	Z									0	3.17303	11.6878	1.77131	2.66963	0
	ctrl vs. shot+/-	878.1	865.8	12.32	705	154	0.2768									0	0	23.9804	5.86397	3.0984	0
	ctrl vs. ctrl	878.1	1131	-252.6	705	392	8.012									0	0	0	6.72041	3.47209	3.21343
	ctrl vs. shot+/-	878.1	1324	-445.8	705	217	11.48									1.10125	0	0	3.81593	0	0
	ctrl vs. ctrl	878.1	1128	-250.1	705	461	8.345									0	0	0	0	0	4.07529
	ctrl vs. shot+/-	878.1	1187	-308.8	705	171	7.239									0	0	0	0	0	6.7484
	ctrl vs. shot+/-	1131	1324	-193.2	392	217	4.563									0	0	5.33207	0	0	36.574
	ctrl vs. shot+/-	1128	1187	-58.66	461	171	1.309									0	0	0	7.74852	2.4676	0
																0	0	0	34.085	1.67135	7.84325
																0	0	0	2.52619	1.40207	0
																0	0	3.80034	8.05781	0	24.6262
																1.28396	0	7.8032	0	0	0
																0	0	2.66728	0	0	18.5703
																0	3.36577	0	0	0	0
																0	0	1.88447	0.716706	0	0
																0	3.25386	0	0.979235	0	14.8853
																0	0	0	0	7.2523	0
																0	0	0	0	0	29.8307
																0	0	0	0	0	0
																0	0	0	0	0	3.20773
																0	0	0	8.27545	4.07927	0
																0	0.448907	0	0	0	0
																0	0	14.3415	0	0	0
																0	0	0	0	0	0
																0		0	3.92592	4.74777	34.6578
																0	0	0	0	0	8.71354
																0	43.7776	3.91146	20.1767	1.71616	0
																0	0	0	0	0	0
																0	0	0.922936	0	0	0
																0	0	0	0	0	10.054
																0	0	1.08767	3.31042	0	0
																0	0	0	1.74044	0
																0	0	6.72814	0	0	0
																0	0	9.03535	0	10.4321	0
																0	0	0	11.3052	0	0
																0	1.21386	0	0	0	0
																0	0	0	5.84255	0	0
																0	0	0	2.83474	0	0
																0	0	0	0	0	0
																0	0	0	13.1625	0	0
																0	0	0	12.7134	4.27084	7.28997
																0	0	7.33951		0	13.3364
																0	1.94898	0	3.50906	0	23.3292
																0	0	0	2.99828	0	0
																0	0	0	15.133	0	0
																0	0	4.53928	0	0	0
																0	0	0	1.0475	2.67014	0
																0	0	2.90815	15.2903	0	0
																0	0	0	0	2.38806	2.24844
																0	0	0	0	0	0
																0	0	2.42833	6.00343	6.62502	3.64094
																0	0	0.351956	0	0	1.48962
																8.49942	0	0	0	1.52748	10.5745
																0	0	4.28599	0	12.1858	0
																0	0	0	0	0	0
																0	3.52643	3.94555	0	0	0
																0	0	0	0	18.5289	4.9893
																0	0	0	12.7317	0	26.804
																0	0	0	0	0	49.9368
																0	0	0	0	2.52728	4.21093
																0	32.4761	0	0	0	0
																4.98427	1.87799	5.43588	11.7129	11.1164	9.44719
																0	0	0	2.98193	0	20.8031
																0	0	0	2.22326	0	0
																0	0	4.21146	0	0	0
																0	0	11.0826	6.8233	0	0
																0	0	1.53081	0	8.37685	0
																0	0	12.2222	9.33681	0	0
																2.09258	0	0	0	0	0
																0	0	0	0	0	5.47764
																0	0	0	3.25121	0	0
																0	0	0	1.8532	0	0
																0	3.67951	0	1.53353	0	9.02853
																0		0	0	0	0
																63.0829	0	0	0	0	0
																0.844926	0	0	5.41405	0	15.1144
																0	0	0	0	0	0
																0	0	0	0	0	0.823341
																0	0	0	0	0	0
																0	0	0	12.5187	5.64922	0
																0	0	0	9.77061	0	0
																20.0587	0	0	5.54824	0	0
																0	0	0	0	0	34.7521
																17.0139	0	4.20501	0	2.70788	16.0817
																9.67927	0	0	0	0	0
																0	0	0	0	0	1.74871
																0	0	2.60459	26.2188	0	0
																0	0	4.70765	0	0	7.08599
																0	0	2.30102		7.25441	23.6575
																0	0	0	1.35465	0	0
																0	0	0	11.1447	0
																0	0	0	2.03037	2.41292	1.65371
																0	0	8.97378	0	0	20.7998
																0	1.40812	0	7.81025	0.894653	0
																0	0	0	3.4725	0	0
																0	2.00632	0	0	0	0
																0	0	1.75077	1.66484	0	0
																0	0	22.7449	1.91582	0	0
																0	0	7.78789	2.35304	0	0
																0	0	3.78601	5.03727	0	0
																0	0	0	7.61395	13.4586	0
																0	0	0.726707	6.67459	0	0
																0	0		2.1991	0	0
																0	0	0	23.9641	0	0
																0	0	9.47869	5.2751	14.2276	0
																0	0	6.08623	4.00418	4.04292	0
																0	0	0	4.65319	0	22.275
																0	0	0	3.98454	0	9.31948
																0	7.00468	0	0	0	16.7771
																0	7.62885	0	4.59033	3.38261	10.0721
																0	0	0	0	0	12.0505
																0	0	6.44883	3.07944	6.40736	0
																4.51023	0	0	0	11.8468	3.39969
																0	0	0	1.00583	0	0
																0	0	0	1.30207	0	25.7069
																0	0	0	0	0	0
																0	0	2.95183	4.01415	0	0
																0	0	12.3625	0	0	0
																0	0	3.85928	0.539463	2.0708	0
																0	0	0	17.923	0	0
																0	0	0	5.17638	9.50944	0
																1.81702	0	0	3.03043	0	1.26101
																0	0	0	2.62778		2.79212
																0	0	0	6.54088	4.24282	9.78107
																0	2.13564	0	5.44356	16.6864	4.9596
																0	0	5.74068	0	0	0
																0.446013	0	0	2.59073	0	0
																0	19.8116	0	1.0321	0	0
																2.13673	0	6.9857	11.6822	1.53223	0
																0		0	2.47552	19.9245	0
																0		0	0	0	0
																0		4.15418	1.76121	0	0
																0		3.65261	16.5469	0	46.2478
																0		0	35.746	5.48017	1.8952
																0		0	7.57027	5.38862	35.9257
																1.7884		0	2.84671	0	0
																0		0	0.894129	0	0
																0		1.86201	0	0	0
																0		0	2.27777	25.376	0
																0		4.75174	12.9356	5.15838	28.6562
																0		0	8.81061	7.94632	0
																0		0	0.960517	0	3.98966
																0		0	1.65863	0	10.4596
																0		0	2.7271	3.43229	19.2457
																0		0	0	12.2305	0
																0		0	6.85264	2.189	2.11097
																0		0	6.79222	1.6731
																2.78288		2.17306	16.9078	0
																0		8.71435	8.56858	2.20744
																7.28288		0	0	0
																0		2.21724	0	0
																0		0	7.86328	0
																0		0	7.85051	0
																46.4347		0	0	14.0254
																0.834156		0	0	0
																0		0	0	3.65144
																0		6.52129	12.2668	0
																0		0	15.7164	0
																0		0	0	8.99323
																0		8.47134	0	0
																0		0	0	0
																0		0	12.4313	6.38811
																2.49623		0	5.09684	4.42697
																0		0	3.77831	5.1649
																0		7.73175	6.57676	0
																1.52586		0.914217	0	4.43891
																1.00833		3.7714	3.60583	2.31077
																0		0	4.15065	0.983734
																0		0	13.737	8.76334
																0		0	0	0
																0		4.56069	7.2601	0
																0		0.520146	0	0
																0		0	13.4036	1.78946
																0		0	0	6.80378
																0		0	13.1655	0
																0		0	6.06943	3.58008
																0		0	11.2351	0
																0		4.19934	5.85256	0
																0		4.29959	2.55389	2.31276
																0		0	0	3.60787
																0		0	0	0
																0		0	0	0
																0		0	3.96324	1.10904
																0		4.24609	0	29.6384
																0		0	0	5.20953
																0		0	2.34888	0
																0		0	2.1838	0
																0		0	1.05228	0
																0		7.55504	2.56101	0
																0		0	3.0602	1.10491
																0		0	0	5.41266
																0		0	0	1.2713
																0		40.2971		0
																0		2.0061		4.09276
																1.17242		0		14.5655
																0		6.48868		0
																0		1.09704		1.63793
																4.65674		5.7856		3.35781
																0		0		17.28
																0		2.76168		8.54328
																0		0		0
																0		2.80386		0.42191
																0		11.1535		0
																0		0		0
																13.5255		0		0
																0		0		0
																0		5.84076		0
																0		0		0
																0		4.54388		2.38556
																0		0		2.1797
																0		0		0
																0		0		0
																0		0		13.2165
																0		0		12.2376
																0		4.37694		4.03475
																0		0.955906		0
																0		9.06496		0
																0		0		0
																0		0		0
																0		0		0
																0		0		0.338603
																0		0		2.99434
																0		0		0
																2.23159		0		1.88002
																0		0		0
																3.35844		2.67109		2.13967
																0		0		0
																0		0		0
																0		0		0
																0		7.42202		0
																13.4642		5.81545		2.25538
																0		0		7.63919
																0		0		0
																0		0		4.33472
																0		0		1.20101
																0		0		0
																0		0		3.83561
																0		0		3.95169
																0		6.4833		2.78343
																0		0		0
																0		0		0
																0		0		11.74
																0		0		0
																0		0		1.90514
																3.80636		0		1.23917
																0		2.94218		0
																0		0		17.6296
																0		0		4.61281
																0		0		0
																18.4891		1.53614		0
																3.55959		7.55163		5.94432
																0		0		0
																0		0		3.09384
																0		0		0
																0		0		0
																0.102763		0		0
																0		4.48937		2.98002
																0				2.24993
																0		1.53186		0.698659
																0		1.63946		26.296
																0		0		2.95075
																0		3.73626		0.255917
																0.157094		4.81059		0
																0		0		0
																0		0		0
																0		0		0.833173
																1.82868		5.20308		0
																0		4.71869		0
																3.10152		0		14.411
																0.379678		9.09305		3.94347
																0		0		0
																1.55745		0		0
																0.996545		0		0
																0		1.33403		0
																0		1.07021		0.543248
																0		0		16.8668
																0		1.69745		16.1613
																0		8.01272		0
																4.29868		8.35301
																0		0		0
																0		0		0
																1.07741		5.89214		2.11534
																0		2.19606		1.99285
																0		0		2.95161
																0		3.95138		3.11684
																0		0		0
																0		2.73751		8.73514
																0		5.39174		14.3992
																0		0		10.0989
																0		0		2.35525
																3.39618		0		0
																0		0		5.00423
																8.04324		4.1354		0
																0		3.47811		4.76101
																0		0.621831		2.07433
																0		6.80756		0
																0.679406		4.85222		4.42146
																6.15037		0		1.30394
																3.22983		0		0
																0		0		0
																0		0.407463		3.78431
																0		0		11.2806
																0		0		6.0327
																1.99142		4.40683		8.99467
																5.51388		6.12048		0
																0		1.30283		2.02623
																0		6.52259		0
																0		1.33176		0
																0		1.62362		0
																0		0		0.776846
																0		1.8516		1.70039
																0		0.479085		0
																0		3.96097		0
																16.449		0		13.3106
																0		2.35124		2.51058
																0		3.30629		2.34352
																11.653		4.24545		0
																10.1898		2.11435		0
																0		9.0072		0
																0		0		7.4988
																3.04065		8.36504		0
																0.483432		0		3.49861
																0		1.24316		0
																12.7705		4.64066		0
																0		2.70752		0.991319
																21.9531		0		0
																0		1.35602		0
																0		3.34513		0
																0		6.16846		0
																0		0		0
																0		0		0
																0		4.07634		0
																4.23388		1.79516		0
																0		10.6808		0
																0		0		0
																0		0		5.22699
																2.53397		6.62651		0
																0		5.25049		0
																0		4.36462		0
																0		11.8926		0
																0		6.46207		0
																0.506773		0		10.0988
																0		3.42478		5.32133
																3.15311		0		0
																0		6.9916		0
																0.740325		0		0
																0.874228		0		0
																1.76415		1.85051		0
																0		12.5915		1.55387
																0		0		7.68553
																0		0		0.908659
																0		2.25787		6.49193
																0		11.553		1.68739
																0		0.416537		0.732759
																2.00401		1.39672		0
																0		3.54645		0
																0.637598		5.19749		0
																0		0		0
																0		5.30999		6.71761
																0		0		0
																0		0		0
																0		0		1.83177
																2.55767		0		1.88828
																0		0		22.998
																0		0		0
																0		1.97451		0
																0		0		0
																0				0
																0				2.35974
																0				0
																0				0
																6.32816				0
																0				0
																3.9329				0
																0				0
																0				0
																0				0
																0				5.62236
																0				2.49588
																0				3.07536
																0				3.26302
																2.06646				0
																0				15.9282
																0				0
																0				0
																0				0
																0				0
																0.937528				15.7607
																0				12.4836
																0				0
																0				9.5986
																0				0
																0				0
																1.34569				6.74135
																1.10608				0.810174
																0				0
																0				4.41632
																2.76105				0
																0				0
																0				12.0154
																0				0.709135
																0				2.87794
																0				0
																0				13.8347
																0				0
																1.68238				11.7921
																0				0
																0				0
																0				0
																0				3.65951
																0				0
																0				0
																0				0
																0				0
																3.87856				0
																0				0
																0				0
																0.661947				0
																0				0
																6.14098				17.3415
																0				3.62276
																0				0
																0				0
																2.51733				0
																0				0
																1.59156				0
																0				0
																0				0
																0				6.95775
																0				0
																0				0
																0				0
																0				0
																5.08303				1.55739
																0				0
																0				0
																0
																0
																0
																0
																0
																0
																0
																2.96278
																0
																0
																0
																0
																0
																0
																0
																0
																0
																0
																0
																0
																0
																0
																0
																0
																0
																0
																0
																0
																0
																0
																0
																0
																0
																0
																0
																0
																0
																0
																0
																0
																0
																0
																0
																0
																0
																0
																0
																0
																0
																0
																0
																0
																0
																0
																0
																0
																0
																0
																0
																0
																0
																30.2065
																0
																0
																0
																0
																0
																0
																0
																0
																0
																0
																0
																0
																0
																0
																0
																0
																48.7477
																0
																0.588036
																0
																0.495917
																0.544218
																0
																0
																0
																0
																0
																0
																0
																0
																0
																0
																0
																0
																0
																0
																11.838
																0
																0
																8.19862
																0
																0
																0
																0
																0
																0
																0
																0
																0
																2.88715
																0
																0
																0
																0
																0
																1.49889
																0
																0
																0
																0
																0
																0
																0
																0
																0
																2.44664
																0
																0
																0
																0
																0
																0
																0
																0
																0
																0
																0
																2.31471
																0
																0
																0
																0
																0
																0
																0
																0
																2.10098
																0
																1.97437
																0.203491
																1.93541
																0
																3.63903
																0
																0
																2.89842
																0
																2.67519
																0
																0
																0
																0
																0
																2.4314
																0
																0
																0
																0
																21.0294
																5.13364
																0
																7.43466
																0
																0.863675
																0
																0
																27.0051
																0
																0
																6.65156
																1.33541
																0
																3.75898
																0
																0
																0
																0
																0
																0
																0
																0
																0
																0
																0
																0
																0
																0
																0
																10.3542
																0
																0
																0
																9.81733
																0
																0
																0
																0
																0
																0
																0
																0
																0
																5.05967
																0
																0
																0
																0
																0
																0
																0
																0
																0
																0
																0
																0
																0
																0
																0
																0
																6.25964
																0
																1.05352
																0
																0
																0
																0
																0
																0
																4.81519
																2.75758

### Sheet: Fig4B
	Descriptive data & statistics								means							All data points
		ctrl	shot-/-	ctrl CA	shot-/- CA	ctrl DN	shot-/- DN		ctrl	shot-/-	ctrl CA	shot-/- CA	ctrl DN	shot-/- DN		ctrl	shot-/-	ctrl CA	shot-/- CA	ctrl DN	shot-/- DN
	Number of values	278	236	507	248	294	203		0.9912	1.643	2.058	4.664	1.074	1.997		0	2.33731	8.99393	5.85979	0	7.81767
									1	5.88	1.776	3.628	2.176	5.13		2.92732	0	0	6.713	0	3.43342
	Minimum	0	0	0	0	0	0		1	3.181	2.473	3.006	1.035	2.839		0	0	2.02607	15.3198	0	6.53391
	25% Percentile	0	0	0	0	0	0									0	26.8755	0	0.908824	1.70743	4.00212
	Median	0	2.378	0	1.308	0	1.762									2.62498	3.00634	0	26.2579	2.52495	12.2143
	75% Percentile	1.359	5.173	2.667	6.3	2.055	5.146									0	0	0	11.8479	0	0
	Maximum	16.4	30.92	40.29	41.53	15.86	41									0	24.3536	0.776782	1.84977	1.23877	0
	Range	16.4	30.92	40.29	41.53	15.86	41									0	0	1.70025	7.395	0	4.79156
																0	14.7653	0	1.22431	0	2.99746
	Mean	0.9965	4.148	2.022	3.881	1.579	3.754									0	0	0	2.8112	0	0
	Std. Deviation	2.149	5.737	3.995	5.903	2.589	5.823									1.06375	8.18319	13.3095	41.5345	0	1.25565
	Std. Error of Mean	0.1289	0.3734	0.1774	0.3748	0.151	0.4087									2.21444	18.0499	2.51038	15.6959	2.00153	0
																0	23.1439	2.34332	12.662	0	0
																0	6.61745	0	4.64437	10.0557	7.27004
	Number of families	1														10.7859	18.9337	0	7.06504	3.39859	1.10032
	Number of comparisons per family	7														0	4.05555	0	1.90341	1.58477	7.55155
	Alpha	0.05														1.61703	4.87369	7.49819	0	0	0
																0	0	0	0	2.19203	6.85627
	Dunn's multiple comparisons test	Mean rank diff.	Significant?	Summary	Adjusted P Value											3.62337	7.45533	3.49832	0	15.862	18.0314
	ctrl vs. shot-/-	-347.9	Yes	****	<0.0001	A-B										0	8.43588	0	0	0	9.69235
	ctrl vs. ctrl	-86.39	Yes	****	<0.0001	A-C										0	11.6131	0	0	4.29887	6.21283
	ctrl vs. shot-/-	-261.9	Yes	****	<0.0001	A-D										0	13.1011	0.991237	0	1.52226	0
	ctrl vs. ctrl	-98.25	No	ns	0.00492	A-E										0	14.3413	0	0	9.40874	11.9483
	ctrl vs. shot-/-	-293.4	Yes	****	<0.0001	A-F										0	4.65659	0	0	1.17172	7.37058
	ctrl vs. shot-/-	-175.5	Yes	****	<0.0001	C-D										0	0	0	0	10.8869	0
	ctrl vs. shot-/-	-195.1	Yes	****	<0.0001	E-F										3.95814	6.16328	0	0	8.35723	3.88633
																1.46967	2.59331	0	0	0.629763	0
	Test details	Mean rank 1	Mean rank 2	Mean rank diff.	n1	n2	Z									0	8.59442	0	0	4.47117	4.97364
	ctrl vs. shot-/-	725.3	1073	-347.9	278	236	8.271									15.7839	3.84405	0	0	0.918682	0
	ctrl vs. ctrl	725.3	811.7	-86.39	278	507	2.436									0	7.82271	0	0	0	2.63142
	ctrl vs. shot-/-	725.3	987.2	-261.9	278	248	6.309									0	16.6028	0	0	7.22073	3.04405
	ctrl vs. ctrl	725.3	823.6	-98.25	278	294	2.471									0	2.00212	0	0	0	0
	ctrl vs. shot-/-	725.3	1019	-293.4	278	203	6.687									7.33245	0	5.22656	0	2.04326	41.0032
	ctrl vs. shot-/-	811.7	987.2	-175.5	507	248	4.766									0	3.05874	0	3.29643	0	3.93448
	ctrl vs. shot-/-	823.6	1019	-195.1	294	203	4.499									0	4.11187	0	22.4969	9.20299	0
																0	12.7708	0	14.6346	4.00358	34.7087
																2.04822	0	0	8.42237	0	2.38902
																0	0	0	14.2648	8.03736	0
																0	1.37048	10.098	7.85501	0	19.6264
																0.70153	15.3887	5.32089	23.2228	0	3.15822
																1.45691	14.6885	0	9.60887	0	0
																0	2.50235	0	13.8288	0	0
																0	0	0	2.39737	0	23.2746
																4.46239	0	0	8.31616	0	5.14647
																0	2.48509	0	8.79435	1.17564	0
																0	0	1.55374	6.09116	2.50513	1.9305
																0	7.22011	7.6849	8.25747	0	0
																0	6.75659	0.908584	7.82102	0	0
																1.98978	0.405775	6.49139	0	0	0
																0	3.95945	1.68725	0	0	6.68655
																2.89548	0	0.732698	0	2.87799	26.8355
																0	3.89134	0	0	1.77043	0
																1.66508	0	0	0	3.97544	3.49808
																3.26952	1.98818	0	0	4.14551	0
																0	1.81446	0	0	0	0
																1.69724	0	6.71706	0	0	9.38519
																0	4.16673	0	0	4.48467	3.49773
																0	2.35893	0	0	0	6.55481
																0	7.70721	1.83162	0	6.30533	21.0971
																0	0	1.88812	0	0	0
																0	2.52932	22.9961	0	0	4.86365
																3.62315	5.46046	0	0	0	0
																0	30.9176	0	0	0	6.30829
																0	0	0	2.02778	8.65829	10.2438
																0	2.96723	0	4.25063	2.01925	0
																0	5.1265	2.35955	2.05461	9.52609	0
																0	0	0	11.6641	2.07063	5.84891
																1.17559	10.5436	0	8.06718	0	7.03102
																0	4.74615	0	2.14517	5.51816	0.638648
																0	0	0	5.8746	3.04156	0
																3.39018	0	0	2.90601	0	0
																1.40397	0	0	31.592	0	16.4502
																0	2.87626	0	3.41504	0	0
																0	4.53324	0	3.04764	9.2191	12.4259
																2.32801	7.6862	5.6219	15.9114	0	0
																0	8.76876	2.49567	3.43646	0	9.63142
																0	0	3.0751	8.93767	0	7.39753
																0	3.1943	3.26275	1.29382	3.56888	4.85508
																0	13.5813	0	3.04214	0.974654	0
																3.19946	0	15.9269	5.5733	1.01409	4.14736
																0	0	0	6.39089	0	3.21076
																0	21.7974	0	3.10759	6.37996	3.95452
																0	1.07517	0	0	0	0
																1.02979	6.9252	0	0	0	9.15888
																1.39102	22.0786	15.7594	0	0	7.33201
																0	14.5307	12.4826	0	0	0
																1.36014	5.43317	0	0	0	1.10383
																0.784477	1.11755	9.5978	0	10.6558	14.6846
																0	3.94531	0	0	0	0
																0	2.69763	0	0	0	0
																0	0	6.74079	0	1.25938	0
																2.1112	14.0426	0.810108	0	1.4138	8.14161
																1.62695	4.78302	0	0	5.91387	0
																0	5.05296	4.41596	0	0	1.72609
																0	11.0291	0	0	0	9.03075
																0	8.74215	0	0	0	2.78761
																0	5.56491	12.0144		2.35987	2.77944
																	0	0.709077	11.2093	0	2.66019
																	6.10247	2.8777	16.6133	0
																	9.81103	0	4.91865	0
																	7.64126	13.8336	2.88755	1.7849
																	5.03672	0	7.49322	0
																	0	11.7911	6.22293	6.4635
																	0.942177	0	4.13592	5.16305
																	4.10578	0	6.60089	5.04701
																	25.1785	0	5.45744	9.05284
																	0	3.65921	14.9027	0
																	1.42596	0	0.580613	0
																	0	0	2.09169	0
																	0	0	7.08646	0
																	2.99381	0	21.2009	0
																	26.5103	0	0.958668	4.4442
																	0	0	11.2747	4.93018
																	7.43798	0	7.44076	3.97495
																	0	0	11.8108	0
																	0	0	3.70615	2.75232
																	0	17.3401	0	0
																		3.62246	0	0
																		0	0	0
																		0	0	0
																		0	0	10.3065
																		0	0	4.82216
																		0	0	4.17307
																		0	0	1.65839
																		0	0	0
																		6.95717	0	2.48068
																		0	0	0
																		0	0	7.71866
																		0	0	2.66863
																		0	0	0
																		1.55726	0	2.66461
																		0	0	0
																		0	1.97043	0
																			1.86975	2.83238
																		0	9.53339	0.747655
																		0	4.01527	2.04997
																		0	2.82255	0
																		3.80002	6.56596	0.937784
																		7.80255	8.59329
																0	1.1207	2.66705	6.91384	0.54835	2.058
																0	3.25868	0	2.71572	0	2.31283
																0	0	1.88431	1.66522	0	2.48863
																0.849177	0	0	2.96527	1.27449	3.78655
																0	3.04651	0	6.94022	0.330795	0
																0	3.31863	0	0.806006	1.62493	1.50177
																0.793494	6.54306	0	0	0.929496	1.76228
																4.97616	2.98466	0	0	1.68207	0
																0	0	0	0	2.94032	0.722069
																1.19707	0	0	0	0.995081	2.23056
																1.29135	0	14.3403	0	0	0
																0	0	0	0	3.30792	5.62382
																0.685655	0	0	0	1.73323	2.57872
																0	0	0	0	5.84949	8.98382
																2.18754	0	3.91114	0	0	0
																2.93235	6.82954	0	0	0	0
																0	0	0.92286	0	0	8.57216
																12.8738	0	0	0	0	0
																0	4.541	1.08758	0	1.12274	1.64388
																0	2.62657	0	0	0	0
																1.59428	2.53988	6.72759	0	1.48401	9.72322
																0	1.15163	9.0346	0	1.62531	1.56897
																6.0029	0	0	5.49331	0	3.15338
																0	0	0	5.27528	0.522824	0
																0	0.840687	0	3.4645	0	0
																0	5.10673	0	1.2535	0	4.89379
																0	7.15146	0	4.13753	0	2.06871
																1.37143	0	0	2.59828	0.866199	5.88831
																2.32782	5.2962	0	5.68511	0	0
																0	2.61337	7.33891	2.85726	0	0
																0	2.09078	0	10.7494	0	0
																0	0	0	8.29139	5.83007	1.49577
																0.750988	0.949159	0	4.71162	0	0.875345
																1.56164	0	4.53891	4.15476	0	2.95426
																0	2.87325	0	7.43755	0	0
																0	0	2.90791	7.70627	0	1.42247
																0.975205	2.33112	0	9.05835	1.3636	0
																0.284744	2.36244	0	6.53662	1.372	0
																0	0	2.42813	2.42024	1.37977	5.57601
																0.454315	1.80774	0.351927	10.8426	1.8609	0
																0	3.28961	0	1.59283	0	0
																0	0	4.28563	2.00673	0	0
																0	0	0	8.79733	0	0
																0.723009	0	3.94523	1.32226	0	4.63694
																0	0.990613	0	17.0492	5.22469	3.3564
																0	0	0	0	0	0
																0.236108	2.48372	0	0	0
																0	3.14005	0	0	0.673436
																2.67225	0	0	0	0.849186
																0	2.39293	5.43543	0	6.11499
																0	0	0	0	0
																8.42002	3.3113	0		5.16937
																0	2.68209	4.21112	8.51818	1.41935
																0	0	11.0817	3.33515	1.3148
																3.56751	0	1.53068	2.58478	0
																0	3.99599	12.2212	7.75541	0
																0	0	0	2.77076	0.878736
																1.35862		0	9.96205	0
																0		0	0.922192	0
																0		0	5.35946	0
																0.392473		0	7.75499	0
																0		0	3.2885	2.31592
																0.471641		0	12.1839	0
																0		0	5.90766	0
																0.702977		0	6.32608	2.03852
																0		0	0	8.38273
																1.65822		0	0	0
																3.63481		0	0	0
																0		0	0
																0		0	0
																0		0	0
																0		4.20466	0
																0.401623		0	0
																0.707656		0	0
																0		2.60437	0
																0.620493		4.70726	0
																1.37397		2.30083	0
																0		0	0
																1.79232		0	0
																0		0	0
																0		8.97304	0
																0		0	0.934635
																0		0	0.554875
																1.59397		0	2.34879
																0.512185		1.75063	1.49728
																0		22.7431	5.35635
																0		7.78725	18.0241
																0.457001		3.7857	3.3586
																0		0	3.91075
																0.46249		0.726647	1.65844
																0		0	4.72395
																0		9.4779	3.44591
																3.03568		6.08572	6.77764
																0		0	3.08669
																0		0	23.326
																0		0	12.1029
																3.3747		0	9.59782
																0.534375		0	0
																3.06334		6.4483	0
																0		0	0
																16.4034		0	0
																0		0	0
																0.483957		0	0
																0		2.95159	0
																0		12.3615	0
																0		3.85896	0
																1.29307		0	0
																3.22469		0	0
																0		0	0
																2.76478		0	0
																1.96602		0	0
																0		0
																		5.74021
																0	3.4476	0		0	0.579098
																0	0	0		0	0
																3.98569	0	6.98512		6.61501	2.47066
																0	0	0		1.08395	3.30466
																1.61704	1.90289	0		2.0027	0.778074
																0	2.24146	4.15383		0	13.8884
																0	1.97208	3.65231		5.73069	0.825656
																0	3.35864	0		2.09243	2.13113
																0	0	0		0	10.2063
																0	20.5637	0		0	1.06111
																1.3093	3.47742	0		1.36085	1.06336
																0	7.71092	1.86186		0	1.52374
																1.13475	0.968546	0		1.32574	6.99252
																0	8.81032	4.75134		0	0
																0	6.27278	0		2.16699	9.74812
																7.28538	14.5946	0		0	4.86673
																1.25146	1.44019	0		2.19425	0
																0	0.640928	0		3.23869	4.14361
																0	3.60134	0		8.77255	0
																0	0	0		0	0
																0	1.70282	0		0	1.22269
																0.710689	2.18719	2.17288		0	3.14978
																0	0	8.71363		0	4.70972
																1.95178	5.18816	0		0	0
																0	3.45128	2.21706		0	6.4269
																0	13.0121	0		0.472193	3.05658
																0	1.91394	0		0.709872	0
																3.98197	5.91753	0		0	17.2948
																1.9239	1.73784	0		2.4871	0
																4.26195	4.26542	0		0	0
																0.761687	0	6.52075		0	6.26207
																0	0	0		2.42526	3.73179
																6.00957	3.57149	0		0	5.79601
																0	0	8.47064		1.56597	0
																0	0	0		0	1.9818
																0	0	0		0	11.9686
																0	0	0		5.2353	0
																0.388643	3.21731	0		0	1.43569
																0	3.52541	7.73111		0	0
																1.64803	7.97849	0.914142		0	0
																0	0	3.77109		0	1.82387
																0	0	0		0.420403	0
																0	3.6695	0		0	2.10811
																4.14736	1.90069	0		4.73774	0
																1.06206	1.73218	4.56031		0	3.50609
																2.30014	2.3303	0.520103		0	2.32259
																0	10.6163	0		0	0
																0	4.44987	0		0	0
																5.25087	4.34996	0		0	2.56629
																0	0	0		4.38436	0
																0	4.26767	0		0	0.96417
																3.51975	0	4.19899		0	0
																0	4.64989	4.29924		0	11.2236
																0	0	0		0	9.33096
																4.93003	2.3039	0		0	0
																2.02704	0	0		0.801502	3.05044
																0	9.44244	0		0	0
																1.36151	0	4.24574		1.58891	0
																0	1.64939	0		3.94926	0
																3.607	2.82165	0		0.743052
																1.52676	2.14573	0		0.289514
																0	2.21564	0		1.14575
																0		7.55441		0
																0		0		0
																0.267257		0		0
																0		0		0
																0		40.2938		0
																0		2.00594		2.19785
																0.793963		0		0
																		6.48814		1.23034
																		1.09695		1.21186
																		5.78512		2.23775
																		0		1.81817
																		2.76145		0
																		0		0.889141
																		2.80363		0
																		11.1525		0
																		0		6.36389
																		0		0
																		0		1.56661
																		5.84027		0.641172
																		0		0.290848
																		4.5435		2.26627
																		0		0
																		0		0
																		0		1.56058
																		0		0
																		0		1.22544
																		4.37658
																		0.955827
																		9.06421
																		0
																		0
																		0
																		0
																		0
																		0
																		0
																		0
																		2.67087
																		0
																		0
																		0
																		7.4214
																		5.81497
																		0
																		0
																		0
																		0
																		0
																		0
																		0
																		6.48277
																		0
																		0
																		0
																		0
																		0
																		0
																		2.94193
																		0
																		0
																		0
																		1.53601
																		7.55101
																		0
																		0
																		0
																		0
																		0
																		4.489
																		0
																		0
																		6.78457
																		0
																		0
																		2.43
																		0.789612
																		0
																		0.762597
																		4.62513
																		1.64328
																		2.51688
																		0
																		0
																		0.982571
																		1.0744
																		0.35098
																		0
																		0
																		0.64689
																		6.27339
																		5.423
																		24.0509
																		0.701501
																		3.95641
																		0
																		14.4251
																		11.7418
																		1.52082
																		2.98982
																		0
																		0
																		0
																		0
																		3.94569
																		5.83673
																		0
																		0.77618
																		4.26894
																		0
																		0
																		0.187902
																		0
																		11.5609
																		5.03115
																		0
																		0
																		2.10722
																		1.8699
																		0.970979
																		5.84458
																		12.4299
																		2.19061
																		1.34841
																		0.77544
																		0
																		2.82925
																		0.37364
																		4.8189
																		0
																		0.987849
																		1.16046
																		2.93283
																		0.632595
																		0
																		0
																		0
																		0
																		0.065132
																		10.368
																		0
																		0.563285
																		1.47545
																		0.939679
																		1.58771
																		3.75851
																		4.38457
																		6.46078
																		0
																		1.60478
																		1.37721
																		1.3045
																		2.80828
																		0
																		9.83516
																		4.20803
																		3.01943
																		1.02943
																		5.13783
																		1.10924
																		2.01769
																		2.74402
																		12.2623
																		0.550608
																		1.231
																		3.8795
																		0
																		1.22211
																		1.52539
																		0
																		1.85747
																		4.52606
																		0
																		14.2394
																		2.61422
																		1.95661
																		0
																		4.89048
																		3.01068
																		1.72799
																		0
																		7.7666
																		1.10735
																		0
																		0.833521
																		0.493333
																		0
																		1.29078
																		0
																		3.4966
																		0.294872
																		0
																		2.88229
																		0
																		3.12589

### Sheet: Fig4D
	GST only		GST-MAP1B		GST-ShotWT		GST-ShotS>A
	-	+	-	+	-	+	-	+
	0	0.00504	0	1	0	0.68318	0	0.00943
	0	0.04895	0	1	0	0.6342	0	0.02391
	0	0.0609	0	1	0	0.61054	0	0.07984
